# Prognostic utility of spatial immunophenotyping in Asian breast cancer

**DOI:** 10.1101/2024.11.05.622035

**Authors:** Mohamad Hazwan Fikri Khairi, Haslina Makmur, Ju Yi Tai, Pei-Sze Ng, Chien Wen Koh, Putri Nur Fatin Amir Rudin, Iman Yi Liao, Mahmoud Khattab, Amr Ahmed, Herman Xin Yang Leong, Siti Norhidayu Hasan, Cheng-Har Yip, Pathmanathan Rajadurai, Soo-Hwang Teo, Jia-Wern Pan

## Abstract

**Background:** While tumour-infiltrating lymphocytes (TILs) are established prognostic markers in breast cancer, evidence of their prognostic value in large Asian cohorts has been limited. In this study, we evaluated the prognostic significance of immune immunohistochemistry (IHC) markers in a large Asian breast cancer dataset, including their spatial organisation and performance within multimodal machine learning models.

**Method:** A total of 664 Malaysian patients with breast cancer were included in this study. Molecular immune profiling was performed using immunohistochemistry (IHC) for CD3, CD4, CD8, and PD-L1 in 547 cases, and associations with tumour molecular features were assessed using genomic and transcriptomic data. Spatial distribution of CD8⁺ cells was subsequently characterised in a subset of 349 cases from digitised slide images using QuPath and modelled using finite mixture modelling-based pipeline (QuMix) for immunophenotype classification. To evaluate immune markers in a multivariable context, a further subset of 145 cases with complete clinical and RNA-Seq data was used to develop machine learning–based prognostic model for 10-year survival prediction.

**Findings:** Individual immune markers (CD3, CD4, CD8, and PD-L1) were not independently prognostic in the overall cohort (n=547), although CD4 and CD8 infiltration were associated with favourable outcomes in triple-negative breast cancer (n=103). Immune marker expression was linked to enrichment of immune-related pathways and lower copy number alteration burden. Notably, incorporation of immune information into machine learning models markedly improved prognostication. Whereas machine learning models incorporating traditional clinical features had an area under the receiver operating characteristic curve (AUROC) of 0.62 (95% CI: 0.37–0.62), addition of immunohistochemistry-derived and spatial immune features resulted in an AUROC of 0.71 (95% CI: 0.48–0.71), while addition of transcriptomic immune signatures achieved the highest predictive performance (AUROC = 0.88, 95% CI: 0.75–0.88). These findings demonstrate that the prognostic value of the tumour immune microenvironment in Asian breast cancer is best captured through integrated spatial and molecular immune profiling rather than by individual immune markers alone.

**Interpretation:** These results indicate that individual immune markers have limited prognostic significance in Asian breast cancer, but spatial characterization and multimodal integration improve their utility for prognostic stratification.
