## Supplementary Tables 1-5 for "Prognostic utility of spatial immunophenotyping in Asian breast cancer"

### Sheet: Supp Table 1
Supplementary Table 1: Parameters used for cell detection and object classification in QuPath for spatial analysis of CD8⁺ cells. Settings include thresholds and features applied during cell segmentation, classifier training, and intensity-based classification of immune cells into positive and negative populations.
Setup parameters
Detection image	Hematoxylin OD
Requested pixel size (μm)	0.5
Nucleus parameters
Background radius (μm)	8
Use opening by reconstruction	✓
Medium filter radius (μm)	0
Sigma (μm)	1.2
Minimum area (μm^2)	3
Maximum area (μm^2)	300
Intensity parameters
Threshold	0.1
Max background intensity	2
Split by shape	✓
Exclude DAB (membrane staining)	—
Cell parameters
Cell expansion (μm)	1
Include cell nucleus	✓
General Parameters
Smooth boundaries	✓
Make measurements	✓

### Sheet: Supp Table 2
Supplementary Table 2. Summary of clinical, digital pathology, gene expression, and tumour molecular variables used in ensemble machine learning models, Cox proportional hazards analysis, and regression-based statistical analyses.
Model	Variable category	Variables included
Ensemble machine learning	Digital pathology (DP)	QuPath-derived features: CD8⁺ T-cell density at the invasive front (IF); CD8⁺ T-cell density at the tumour centre (TC). Immunohistochemistry (IHC) features: CD3⁺ score; CD4⁺ score; CD8⁺ score; CD3⁺/CD4⁺ ratio; CD3⁺/CD8⁺ ratio; CD4⁺/CD8⁺ ratio; PD-L1 expression.
Ensemble machine learning	Clinical (Clin)	Age at diagnosis; ER status; PR status; HER2 status; tumour grade; tumour size; number of locoregional lymph nodes involved
Ensemble machine learning	Gene expression (GE)	77-gene signature derived from 258 patients in the MyBrCa cohort, described in Khairi et. al. (2026)
Multivariable Cox proportional hazards model	Clinical + molecular variables	Outcome: overall survival (time from diagnosis to last follow-up), vital status (alive/deceased). Covariates: (i) Figure 1: tumour stage; tumour grade; hormone receptor (HR) status; HER2 status; (ii) Figure 3e: tumour stage; tumour grade; tumour size; HR status; HER2 status; (iii) Supplementary Figure S2c: clinical subtype; tumour grade; tumour stage
Univariable regression	Immune marker scores vs tumour molecular features	Outcome: CD3, CD4 or CD8 immune marker scores Predictors: PAM50 subtype; SNV; INDEL; SNV+INDEL; CNA (All, Deletion, Loss, Gain, Amplification); neoantigen count (HLA-A; HLA-A,B,C); neoantigen best binder (HLA-A; HLA-A,B,C); HRD LOH; TAI; LST; HRD sum; SBS1&5; SBS2&13; SBS3&8; TP53 mutation; PIK3CA mutation; tumour content; cGAS–STING; antigen presentation; TCR; TGF-β
Multivariable regression	Immune marker scores vs tumour molecular features	Outcome: CD3, CD4 or CD8 immune marker scores. Predictors: PAM50 subtype; SNV; INDEL; SNV+INDEL; CNA (All, Deletion, Gain, Amplification); neoantigen count (HLA-A,B,C); neoantigen best binder (HLA-A,B,C); HRD sum; SBS1&5; SBS2&13; SBS3&8; TP53 mutation; PIK3CA mutation; tumour content; cGAS–STING; antigen presentation; TCR; TGF-β. Features with high correlation with each others (r > 0.8) were fil…

### Sheet: Supp Table 3
Supplementary Table 3. Comparison of patient characteristics across the different datasets used in this study. Overall refers to the full study cohort; IHC includes cases with CD3, CD4, and CD8 immune cell densities quantified using the semi-automated Aperio ImageScope platform; Spatial includes cases with spatial immune profiling performed using the QuPath-based QuMix pipeline; and Machine learn…
Characteristics	Overall		IHC		Spatial		Machine learning		P-value
Total case	664		547		349		146
Age at diagnosis [Mean±SD]	53.5 ± 11.6		53.9 ± 11.9		53.2 ± 11.9		53.6 ± 12.5		0.8
≤ 50	280	0.421687	229	0.418647	151	0.432665	84	0.575342
> 50	382	0.575301	316	0.577697	198	0.567335	61	0.417808
NA	2	0.00301205	2	0.00365631		0		0
Tumour size									0.8
< 2 cm	91	0.137048	70	0.127971	51	0.146132	18	0.123288
> 5 cm	69	0.103916	53	0.0968921	39	0.111748	18	0.123288
2-5 cm	486	0.731928	402	0.734918	151	0.432665	109	0.746575
NA	18	0.0271084	15	0.0274223	8	0.0229226	0	0
Tumour grade									0.4901
0	3	0.00451807	NA	#VALUE!	3	0.00859599	0	0
1	15	0.0225904	11	0.0201097	7	0.0200573	3	0.0205479
2	278	0.418675	233	0.42596	133	0.381089	59	0.40411
3	326	0.490964	265	0.484461	187	0.535817	83	0.568493
NA	42	0.063253	38	0.0694698	19	0.0544413	0	0
Tumour stage									0.3292
0	21	0.0316265	18	0.0329068	7	0.0200573	0	0
1	101	0.152108	78	0.142596	54	0.154728	19	0.130137
2	310	0.466867	258	0.471664	164	0.469914	73	0.5
3	193	0.290663	163	0.297989	106	0.303725	53	0.363014
4	23	0.0346386	18	0.0329068	11	0.0315186	0	0
NA	16	0.0240964	12	0.0219378	7	0.0200573	0	0
ER status									0.0004954
Negative	250	0.376506	201	0.367459	168	0.481375	72	0.493151
Positive	400	0.60241	334	0.610603	175	0.501433	73	0.5
NA	14	0.0210843	12	0.0219378	6	0.017192	0	0
PR status									0.06986
Negative	326	0.490964	267	0.488117	197	0.56447	82	0.561644
Positive	322	0.48494	267	0.488117	145	0.415473	63	0.431507
NA	16	0.0240964	13	0.023766	7	0.0200573	0	0
HER2 status									2.268e-05
Negative	458	0.689759	369	0.674589	282	0.808023	121	0.828767
Positive	170	0.256024	148	0.270567	55	0.157593	24	0.164384
NA	36	0.0542169	30	0.0548446	12	0.034384	0	0
Clinical subtype									1.511e-11
HR+/HER2+	74	0.111446	61	0.111517	25	0.0716332	9	0.0616438
HR+/HER2-	317	0.47741	268	0.489945	144	0.412607	65	0.445205
HR-/HER2+	96	0.144578	87	0.159049	30	0.0859599	15	0.10274
TNBC	140	0.210843	101	0.184644	137	0.39255	56	0.383562
NA	37	0.0557229	30	0.0548446	13	0.0372493	0	0
PAM50									1.454e-07
Basal	125	0.188253	88	0.160878	110	0.315186	54	0.369863
Her2	146	0.21988	127	0.232176	55	0.157593	20	0.136986
LumA	218	0.328313	186	0.340037	97	0.277937	39	0.267123
LumB	115	0.173193	96	0.175503	51	0.146132	27	0.184932
Normal	26	0.0391566	22	0.0402194	15	0.0429799	5	0.0342466
NA	34	0.0512048	28	0.0511883	21	0.0601719	0	0
Chemotherapy									0.1728
No	284	0.427711	228	0.416819	155	0.444126	76	0.520548
Yes	361	0.543675	303	0.553931	186	0.532951	67	0.458904
NA	19	0.0286145	16	0.0292505	8	0.0229226	2	0.0136986
HormoneTherapy									0.01947
No	214	0.322289	157	0.28702	148	0.424069	60	0.410959
Yes	278	0.418675	221	0.404022	134	0.383954	59	0.40411
NA	172	0.259036	169	0.308958	67	0.191977	26	0.178082
HER2 targeted therapy									0.01519
No	560	0.843373	462	0.844607	302	0.86533	133	0.910959
Yes	60	0.0903614	53	0.0968921	17	0.0487106	6	0.0410959
NA	44	0.0662651	32	0.0585009	30	0.0859599	6	0.0410959
Radiation									0.7298
No	325	0.489458	273	0.499086	161	0.461318	77	0.527397
Yes	291	0.438253	238	0.435101	155	0.444126	59	0.40411
NA	48	0.0722892	36	0.0658135	33	0.0945559	9	0.0616438

### Sheet: Supp Table 4
Supplementary Table 4: Clinicopathological characteristics of the study cohort stratified by immune marker expression (CD3, CD4, CD8) and PD-L1 status. Immune markers were dichotomised into high and low groups based on median values, while PD-L1 status was defined using combined positive score > 1. Continuous variables are presented as mean ± standard deviation (SD), and categorical variables as …
Characteristics	All patients		CD3					CD4					CD8					PD-L1
			High		Low		p-value	High		Low		p-value	High		Low		p-value	Negative		Positive		p-value
Total case	547		274		273													464		82
Age at diagnosis [Mean±SD]	53		52.9 ± 11.2		55.0 ± 12.4		0.04056	53.3 ± 11.3		54.6 ± 12.4		0.2877	52.4 ± 10.8		55.5 ± 12.7		0.002532	54.4 ± 11.7		51.0 ± 12.2		0.01272
≤ 50	229		123		106			120		109			131		98			183		46
> 50	316		150		166			155		161			142		174			279		36
Tumour Size	n	%	n	%	n	%	0.4538	n	%	n	%	0.1187	n	%	n	%	0.3464	n	%	n	%	0.3182
< 2 cm	70	0.127971	37	0.0676417	33	0.0603291		31	0.0566728	39	0.071298		39	0.071298	31	0.0566728		59	0.107861	11	0.0201097
2-5 cm	409	0.747715	208	0.380256	201	0.367459		211	0.38574	198	0.361974		209	0.382084	200	0.365631		349	0.638026	59	0.107861
> 5 cm	53	0.0968921	22	0.0402194	31	0.0566728		26	0.047532	27	0.0493601		21	0.0383912	32	0.0585009		43	0.0786106	10	0.0182815
NA	15	0.0274223	7	0.0127971	8	0.0146252		7	0.0127971	8	0.0146252		5	0.00914077	10	0.0182815		13	0.023766	2	0.00365631
Histology	n	%	n	%	n	%	0.6962	n	%	n	%	0.07406	n	%	n	%	0.007683	n	%	n	%	0.1888
Ductal Carcinoma	507	0.926874	256	0.468007	251	0.458867		255	0.466179	252	0.460695		262	0.478976	245	0.447898		429	0.784278	77	0.140768
Lobular Carcinoma	15	0.0274223	6	0.0109689	9	0.0164534		4	0.00731261	11	0.0201097		3	0.00548446	12	0.0219378		15	0.0274223	0	0
Others	13	0.023766	6	0.0109689	7	0.0127971		9	0.0164534	4	0.00731261		3	0.00548446	10	0.0182815		10	0.0182815	3	0.00548446
NA	12	0.0219378	6	0.0109689	6	0.0109689		7	0.0127971	5	0.00914077		6	0.0109689	6	0.0109689		10	0.0182815	2	0.00365631
Tumour Grade	n	%	n	%	n	%	6.173e-06	n	%	n	%	0.001312	n	%	n	%	0.1183	n	%	n	%	5.649e-06
Grade 1	11	0.0201097	3	0.00548446	8	0.0146252		3	0.00548446	8	0.0146252		5	0.00914077	6	0.0109689		10	0.0182815	1	0.00182815
Grade 2	233	0.42596	92	0.16819	141	0.25777		100	0.182815	133	0.243144		108	0.197441	125	0.228519		216	0.394881	16	0.0292505
Grade 3	265	0.484461	160	0.292505	105	0.191956		153	0.279707	112	0.204753		147	0.268739	118	0.215722		205	0.374771	60	0.109689
NA	38	0.0694698	19	0.0347349	19	0.0347349		19	0.0347349	19	0.0347349		14	0.0255941	24	0.0438757		33	0.0603291	5	0.00914077
Tumour Stage	n	%	n	%	n	%	0.5246	n	%	n	%	0.344	n	%	n	%	0.1404	n	%	n	%	0.5219
Stage 0-1	96	0.175503	48	0.0877514	48	0.0877514		43	0.0786106	53	0.0968921		47	0.0859232	49	0.0895795		83	0.151737	12	0.0219378
Stage 2	258	0.471664	133	0.243144	125	0.228519		131	0.239488	127	0.232176		143	0.261426	115	0.210238		215	0.393053	43	0.0786106
Stage 3	163	0.297989	82	0.149909	81	0.14808		89	0.162706	74	0.135283		72	0.131627	91	0.166362		139	0.254113	24	0.0438757
Stage 4	18	0.0329068	6	0.0109689	12	0.0219378		7	0.0127971	11	0.0201097		8	0.0146252	10	0.0182815		17	0.0310786	1	0.00182815
NA	12	0.0219378	5	0.00914077	7	0.0127971		5	0.00914077	7	0.0127971		4	0.00731261	8	0.0146252		10	0.0182815	2	0.00365631
PDL1	n	%	n	%	n	%	2.735e-10	n	%	n	%	1.301e-06	n	%	n	%	1.101e-05	n	%	n	%	2.2e-16
Positive	82	0.149909	68	0.124314	14	0.0255941		62	0.113346	20	0.0365631		60	0.109689	22	0.0402194		0	0	82	0.149909
Negative	464	0.848263	206	0.3766	258	0.471664		213	0.389397	251	0.458867		214	0.391225	250	0.457038		464	0.848263	0	0
NA	1	0.00182815	0	0	1	0.00182815		0	0	1	0.00182815		0	0	1	0.00182815		0	0	0	0
ER status	n	%	n	%	n	%	4.056e-06	n	%	n	%	9.425e-06	n	%	n	%	0.2792	n	%	n	%	4.366e-08
Positive	201	0.367459	141	0.25777	193	0.352834		142	0.259598	192	0.351005		162	0.296161	172	0.314442		306	0.559415	27	0.0493601
Negative	334	0.610603	127	0.232176	74	0.135283		126	0.230347	75	0.137112		108	0.197441	93	0.170018		149	0.272395	52	0.095064
NA	12	0.0219378	6	0.0109689	6	0.0109689		7	0.0127971	5	0.00914077		4	0.00731261	8	0.0146252		9	0.0164534	3	0.00548446
PR status	n	%	n	%	n	%	0.0005363	n	%	n	%	6.779e-06	n	%	n	%	0.08345	n	%	n	%	3.68e-05
Positive	267	0.488117	113	0.206581	154	0.281536		107	0.195612	160	0.292505		124	0.226691	143	0.261426		244	0.446069	22	0.0402194
Negative	267	0.488117	154	0.281536	113	0.206581		160	0.292505	107	0.195612		145	0.265082	122	0.223035		210	0.383912	57	0.104205
NA	13	0.023766	7	0.0127971	6	0.0109689		8	0.0146252	5	0.00914077		5	0.00914077	6	0.0109689		10	0.0182815	3	0.00548446
HER2 status	n	%	n	%	n	%	0.004379	n	%	n	%	0.0005964	n	%	n	%	1	n	%	n	%	0.2104
Positive	148	0.270567	89	0.162706	59	0.107861		92	0.16819	56	0.102377		75	0.137112	73	0.133455		131	0.239488	17	0.0310786
Negative	169	0.308958	169	0.308958	200	0.365631		166	0.303473	203	0.371115		186	0.340037	183	0.334552		308	0.563071	60	0.109689
NA	30	0.0548446	16	0.0292505	14	0.0255941		17	0.0310786	13	0.023766		13	0.023766	17	0.0310786		25	0.0457038	5	0.00914077
TNBC	n	%	n	%	n	%	0.004691	n	%	n	%	0.03083	n	%	n	%	0.1131	n	%	n	%	5.614e-10
Positive	100	0.182815	63	0.115174	37	0.0676417		60	0.109689	40	0.0731261		58	0.106033	42	0.0767824		65	0.11883	35	0.0639854
Negative	416	0.760512	194	0.354662	222	0.40585		197	0.360146	219	0.400366		202	0.369287	214	0.391225		374	0.683729	41	0.0749543
NA	31	0.0566728	17	0.0310786	14	0.0255941		18	0.0329068	13	0.023766		14	0.0255941	17	0.0310786		25	0.0457038	6	0.0109689
Molecular Subtype (by IHC)	n	%	n	%	n	%	6.964e-06	n	%	n	%	4.885e-06	n	%	n	%	0.3	n	%	n	%	4.516e-10
HR-/Her2+ (Her2 enriched)	87	0.159049	55	0.100548	32	0.0585009		58	0.106033	29	0.0530165		45	0.0822669	42	0.0767824		73	0.133455	14	0.0255941
HR+/Her2-	268	0.489945	105	0.191956	163	0.297989		105	0.191956	163	0.297989		127	0.232176	141	0.25777		243	0.444241	24	0.0438757
HR+/Her2+	61	0.111517	34	0.0621572	27	0.0493601		34	0.0621572	27	0.0493601		30	0.0548446	31	0.0566728		58	0.106033	3	0.00548446
HR-/Her2-(TNBC)	101	0.184644	64	0.117002	37	0.0676417		61	0.111517	40	0.0731261		59	0.107861	42	0.0767824		65	0.11883	36	0.0658135
NA	30	0.0548446	16	0.0292505	14	0.0255941		17	0.0310786	13	0.023766		13	0.023766	17	0.0310786		25	0.0457038	5	0.00914077
Molecular Subtype (by PAM50)	n	%	n	%	n	%	6.883e-07	n	%	n	%	4.005e-08	n	%	n	%	0.2349	n	%	n	%	8.877e-14
Basal	88	0.160878	55	0.100548	33	0.0603291		53	0.0968921	35	0.0639854		49	0.0895795	39	0.071298		51	0.0932358	37	0.0676417
Her2 enriched	127	0.232176	82	0.149909	45	0.0822669		86	0.157221	41	0.0749543		65	0.11883	62	0.113346		108	0.197441	19	0.0347349
Luminal A	186	0.340037	66	0.120658	120	0.219378		65	0.11883	121	0.221207		87	0.159049	99	0.180987		177	0.323583	8	0.0146252
Luminal B	96	0.175503	42	0.0767824	54	0.0987203		41	0.0749543	55	0.100548		44	0.0804388	52	0.095064		85	0.155393	11	0.0201097
Normal	22	0.0402194	13	0.023766	9	0.0164534		14	0.0255941	8	0.0146252		15	0.0274223	7	0.0127971		18	0.0329068	4	0.00731261
NA	28	0.0511883	16	0.0292505	12	0.0219378		16	0.0292505	12	0.0219378		14	0.0255941	14	0.0255941		25	0.0457038	3	0.00548446
Chemotherapy	n	%	n	%	n	%	0.1761	n	%	n	%	0.01313	n	%	n	%	0.4084	n	%	n	%	0.004666
Yes	303	0.553931	160	0.292505	143	0.261426		167	0.305302	136	0.248629		157	0.28702	146	0.26691		245	0.447898	57	0.104205
No	228	0.416819	106	0.193784	122	0.223035		100	0.182815	128	0.234004		109	0.199269	119	0.21755		206	0.3766	22	0.0402194
NA	16	0.0292505	8	0.0146252	8	0.0146252		8	0.0146252	8	0.0146252		8	0.0146252	8	0.0146252		13	0.023766	3	0.00548446
Hormone therapy	n	%	n	%	n	%	2.878e-06	n	%	n	%	5.056e-05	n	%	n	%	0.09093	n	%	n	%	2.733e-05
Yes	221	0.404022	87	0.159049	134	0.244973		90	0.164534	131	0.239488		106	0.193784	115	0.210238		204	0.372943	16	0.0292505
No	157	0.28702	101	0.184644	56	0.102377		98	0.179159	59	0.107861		90	0.164534	67	0.122486		121	0.221207	36	0.0658135
NA	169	0.308958	86	0.157221	83	0.151737		87	0.159049	82	0.149909		78	0.142596	91	0.166362		139	0.254113	30	0.0548446
HER2 targeted therapy	n	%	n	%	n	%	0.0166	n	%	n	%	0.0195	n	%	n	%	0.9881	n	%	n	%	0.8906
Yes	53	0.0968921	35	0.0639854	18	0.0329068		35	0.0639854	18	0.0329068		26	0.047532	27	0.0493601		46	0.0840951	7	0.0127971
No	462	0.844607	220	0.402194	242	0.442413		222	0.40585	240	0.438757		232	0.424132	230	0.420475		392	0.716636	69	0.126143
NA	32	0.0585009	19	0.0347349	13	0.023766		18	0.0329068	14	0.0255941		16	0.0292505	16	0.0292505		26	0.047532	6	0.0109689
Radiation therapy	n	%	n	%	n	%	0.6193	n	%	n	%	0.3092	n	%	n	%	0.5705	n	%	n	%
Yes	238	0.435101	115	0.210238	123	0.224863		113	0.206581	125	0.228519		116	0.212066	122	0.223035		205	0.374771	33	0.0603291	0.707
No	272	0.497258	139	0.254113	134	0.244973		143	0.261426	130	0.23766		141	0.25777	132	0.241316		230	0.420475	42	0.0767824
NA	36	0.0658135	20	0.0365631	16	0.0292505		19	0.0347349	17	0.0310786		17	0.0310786	19	0.0347349		29	0.0530165	7	0.0127971

### Sheet: Supp Table 5
Supplementary Table 5: Univariable and multivariable regression analyses of molecular features associated with immune marker expression (CD3, CD4, and CD8). Variables assessed include somatic mutation burden (SNVs and indels), predicted neoantigen load, copy number aberrations (CNAs), tumour subtype, and pathway activity scores (APP, TCR, and TGF-β). Only variables retained as significant predict…
Variable		Univariate regression analysis			Multivariate regression analysis
		Estimate	SE	p-value	Estimate	SE	p-value
CD3
PAM50 subtype
	Basal	0.405949	0.15262	0.00804723	Ref
	Her2	0.413785	0.132489	0.00188427	-0.551317	0.384828	0.15452
	LumA	-0.569113	0.116617	1.39e-06	-0.985	0.380629	0.0108
	LumB	-0.186343	0.148152	0.209007	-0.958347	0.438239	0.0306638
	Normal	0.455934	0.286591	0.112215	-0.0802836	0.711219	0.91031
SNV		0.000152747	0.000794302	0.847586	-0.00176449	0.00452423	0.69721
INDEL		-0.0425532	0.0183836	0.0210492	-0.0132244	0.0568956	0.816591
SNV+INDEL		7.2e-05	0.000782598	0.92673	NA	NA	NA
CNA (All)		-6.38e-05	1.19e-05	1.26e-07	-3.18e-05	4.48e-05	0.478
CNA (Deletion)		-0.000351158	0.000109648	0.00144251	-0.000250514	0.000453848	0.581973
CNA (Loss)		-7.81e-05	1.8e-05	1.79e-05
CNA (Gain)		-8.04e-05	2.36e-05	0.000693541	-3.82e-05	6.87e-05	0.579582
CNA (Amplification		-0.000557968	0.000148324	0.000187195	0.000148736	0.000438372	0.734972
Neo. count (HLA-A)		0.00140686	0.00346567	0.685089
Neo. count (HLA-A,B,C)		0.000532696	0.00192428	0.782111	0.00248372	0.00744553	0.739265
Neo. best binder (HLA-A)		-0.001485	0.00181487	0.413922
Neo. best binder (HLA-A,B,C)		0.000773299	0.00204142	0.705114	-0.00147194	0.00244994	0.549082
HRD LOH		0.00266436	0.0118479	0.822173
TAI		0.0129963	0.00910138	0.153991
LST		0.00793638	0.00792077	0.316888
HRD sum		0.00353727	0.00338436	0.296493	0.00147689	0.0100971	0.883951
SBS 1&5		-0.513921	0.223878	0.0221444	0.592298	0.572929	0.303272
SBS 2&13		0.911911	0.317445	0.00425571	0.787566	0.796384	0.324656
SBS 3&8		0.771045	0.3442	0.0255536	0.0211535	0.75515	0.977698
TP53 sm		0.272322	0.126777	0.0321508	0.174701	0.271146	0.520586
PIK3CA sm		0.108764	0.130819	0.406104	0.256801	0.248309	0.30309
Tumor content		-0.00968734	0.00416806	0.0206747	0.00438767	0.00594041	0.46156
cGas-Sting		1.57723	0.212197	4.39e-13	-1.11653	0.708738	0.118
App		1.57467	0.123016	8.21e-33	1.09261	0.520391	0.0378
TCR		1.33046	0.160764	1.08e-15	2.12948	0.727956	0.0041
TGF		-0.0930694	0.17322	0.591296	-1.14132	0.59424	0.0571107
CD4
PAM50 subtype
	Basal	0.319609	0.123203	0.00973703	Ref
	Her2	0.411849	0.106419	0.000121983	-0.35437	0.296939	0.235024
	LumA	-0.494028	0.0937864	1.99e-07	-0.647514	0.293699	0.0294
	LumB	-0.166162	0.11952	0.165023	-0.548375	0.338151	0.107452
	Normal	0.320808	0.231408	0.166212	0.0740467	0.548787	0.892891
SNV		-0.00106084	0.000638445	0.0972467	-0.00132433	0.00349096	0.70508
INDEL		-0.0459634	0.0147522	0.00194532	-0.0188652	0.0439015	0.66816
SNV+INDEL		-0.00111212	0.000628779	0.0775795	NA	NA	NA
CNA (All)		-4.73e-05	9.68e-06	1.36e-06	-2.59e-05	3.45e-05	0.455
CNA (Deletion)		-0.000275994	8.88e-05	0.00197825	-0.000666584	0.00035	0.059336
CNA (Loss)		-5.69e-05	1.47e-05	0.000114993
CNA (Gain)		-6.02e-05	1.91e-05	0.00170488	-2.91e-05	5.3e-05	0.584429
CNA (Amplification		-0.000427206	0.000120196	0.000412406	0.000117782	0.000338254	0.728286
Neo. count (HLA-A)		-0.00262705	0.00287123	0.360986
Neo. count (HLA-A,B,C)		-0.00136065	0.00159428	0.394118	0.00417806	0.00574508	0.468471
Neo. best binder (HLA-A)		0.000621005	0.00150878	0.680955
Neo. best binder (HLA-A,B,C)		0.00135216	0.00169179	0.424812	0.00056871	0.00189041	0.764049
HRD LOH		0.00535845	0.00958389	0.576361
TAI		0.013042	0.00735546	0.0768776
LST		0.00777709	0.00640574	0.225344
HRD sum		0.00387067	0.00273572	0.157789	0.00489437	0.00779107	0.531045
SBS 1&5		-0.0318833	0.181728	0.860806	0.0597408	0.44208	0.892727
SBS 2&13		0.412399	0.257795	0.110338	0.181782	0.614501	0.76787
SBS 3&8		0.474333	0.278468	0.0891652	0.518525	0.582684	0.375277
TP53 sm		0.0686466	0.102699	0.504146	0.0643769	0.20922	0.758836
PIK3CA sm		-0.0338605	0.105627	0.748662	0.0342682	0.191599	0.858349
Tumor content		-0.00422949	0.00303283	0.164011	0.000321555	0.00458371	0.944188
cGas-Sting		0.901457	0.175855	4.17e-07	-0.19792	0.546872	0.718
App		0.952228	0.105993	4.79e-18	0.857263	0.401541	0.0348
TCR		0.584566	0.135714	1.98e-05	0.148298	0.561701	0.792
TGF		-0.345445	0.139116	0.0133361	-0.4036	0.458524	0.380474
CD8
PAM50 subtype
	Basal	0.0210579	0.144254	0.883993	Ref
	Her2	0.104153	0.125454	0.406785	-0.817047	0.377968	0.0325953
	LumA	-0.128661	0.11175	0.250101	-0.537141	0.373844	0.153332
	LumB	-0.0941753	0.139277	0.499218	-0.576	0.430426	0.183317
	Normal	0.630267	0.268416	0.0192261	0.132796	0.698541	0.849542
SNV		-0.00045989	0.000739538	0.534329	-0.00453765	0.00444358	0.309195
INDEL		-0.04324	0.0171041	0.0117904	0.047587	0.0558813	0.39612
SNV+INDEL		-0.000523905	0.000728519	0.472407	NA	NA	NA
CNA (All)		-7.29e-05	1.1e-05	8.88e-11	-0.000108	4.4e-05	0.0153
CNA (Deletion)		-0.000187644	0.000103434	0.0702129	-0.000102474	0.000445757	0.818563
CNA (Loss)		-9.53e-05	1.67e-05	1.92e-08
CNA (Gain)		-8.94e-05	2.2e-05	5.52e-05	-4.17e-05	6.75e-05	0.538
CNA (Amplification		-0.000725859	0.000137322	1.82e-07	0.000672389	0.000430557	0.121
Neo. count (HLA-A)		-0.00138656	0.00309319	0.654303
Neo. count (HLA-A,B,C)		-0.000172025	0.00171777	0.9203	0.011382	0.0073128	0.122191
Neo. best binder (HLA-A)		-0.000349283	0.00161552	0.828987
Neo. best binder (HLA-A,B,C)		-0.000550937	0.00182229	0.762619	-0.00408157	0.00240627	0.0923936
HRD LOH		-0.021913	0.0110211	0.0473766
TAI		-0.0136077	0.00849743	0.109983
LST		-0.00908921	0.00739531	0.219685
HRD sum		-0.00533413	0.00315552	0.091631	0.00420085	0.0099171	0.672606
SBS 1&5		-0.288007	0.211018	0.172958	0.487003	0.562716	0.38849
SBS 2&13		0.544012	0.299696	0.0701327	0.620516	0.782186	0.429137
SBS 3&8		0.26672	0.324754	0.411894	-0.317314	0.741688	0.669532
TP53 sm		-0.148048	0.119395	0.215513	-0.00163739	0.266312	0.995104
PIK3CA sm		0.00718162	0.122933	0.953436	-0.0885376	0.243883	0.717208
Tumor_content		-0.0124105	0.00384746	0.00137276	-0.00502511	0.00583452	0.390778
cGas-Sting		0.909989	0.203518	9.55e-06	-0.141102	0.696103	0.84
App		0.93601	0.124487	2.43e-13	1.06753	0.511114	0.0388
TCR		0.680627	0.156092	1.56e-05	-0.104452	0.714979	0.884
TGF		-0.223474	0.160719	0.164983	-0.443151	0.583646	0.44915
